# Physical Activity Induces Nucleus Accumbens Genes Expression Changes Preventing Chronic Pain Susceptibility Promoted by High-Fat Diet and Sedentary Behavior in Mice

**DOI:** 10.1101/768309

**Authors:** Arthur de Freitas Brandão, Ivan José Magayewski Bonet, Marco Pagliusi, Gabriel Gerardini Zanetti, Nam Pho, Cláudia Herrera Tambeli, Carlos Amilcar Parada, André Schwambach Vieira, Cesar Renato Sartori

## Abstract

High-fat diet (HFD)-induced obesity was reported to increase pain behavior independent of obesity status in rats, whereas weight loss interventions such as voluntary physical activity (PA) for adults with overweight or obesity was reported to promote pain reduction in humans with chronic pain (CP). However, is unknown whether an HFD and sedentary (SED) behavior is underlying to CP susceptibility and whether voluntary PA can prevent it. Moreover, differential gene expression in the nucleus accumbens (NAc) is considered to play a crucial role in CP susceptibility. The present study used an adapted model of the inflammatory prostaglandin E2 (PGE)-induced persistent hyperalgesia (PH-ST) protocol for mice, an HFD, and a voluntary PA paradigm to test these hypotheses. In addition, we performed a transcriptome in the NAc and a gene ontology enrichment tools to investigate the differential gene expression and identify the biological processes associated with CP susceptibility tested here. Our results demonstrated that HFD and sedentary behavior promoted CP susceptibility, which in turn was prevented by voluntary PA, even when the animals were fed an HFD. Transcriptome in the NAc found 2,204 differential expression genes related CP susceptibility promoted by HFD and sedentary behavior and prevented by voluntary PA. The gene ontology enrichment revealed 41 biological processes implicated in CP susceptibility. Analyzing collectively those biological processes, our results suggested that genes related to metabolic and mitochondria stress were up-regulated in the CP susceptibility group, whereas genes related to neuroplasticity and axonogenesis were up-regulated in the CP prevented group. These findings provide pieces of evidence that an HFD and sedentary behavior promoted gene expression changes in the NAc related to neurodegeneration and those changes were also underlying to CP susceptibility. Additionally, our findings confirmed other findings supporting the crucial role of voluntary PA to prevent CP susceptibility and add novel insights of differential gene expression in the NAc related to neuroplasticity.
