## Supplementary Table S3 for "Physical Activity Induces Nucleus Accumbens Genes Expression Changes Preventing Chronic Pain Susceptibility Promoted by High-Fat Diet and Sedentary Behavior in Mice"

### Sheet: chart_F2F73EFE75C71563382905074
Category	Term	Count	%	PValue	Genes	List Total	Pop Hits	Pop Total	Fold Enrichment	Bonferroni	Benjamini	FDR
GOTERM_BP_DIRECT	GO:0006412~translation	108	10.516066212268745	9.173757590354986E-50	RPL18, RPL17, RPL36A, RPL19, MRPL41, RPL14, RPL13, RPL15, RPS27L, RPL22L1, MRPL36, RPL10, FAU, RPL11, RPL12, RPS27A, 2810006K23RIK, RPL35A, MRPL52, MRPL51, RPS18, RPS19, SLC25A34, RPS16, RPS17, RPS14, RARS, RPS15, MRPL49, RPS12, GATB, MRPS17, EEF1B2, MRPS14, FARS2, MTIF3, QRSL1, RPS26, RPS27, RPS28, RPL7, RPS29, RPL6, RPL9, EIF3K, RPL3, MRPL55, EIF3L, EIF3I, RPL5, RPL10A, RPL7A, RPS20, RPS21, RPS…	885	401	18082	5.502785409357961	2.3576557007212315E-46	2.3576557007212315E-46	1.6234281942359733E-46
GOTERM_BP_DIRECT	GO:0006364~rRNA processing	31	3.0185004868549172	2.964773619117907E-13	RPL14, LSM6, FCF1, SBDS, IMP3, RPS28, RPL7, RPL5, RPL11, MTERF4, FTSJ3, RPS24, RPL35A, EXOSC9, EXOSC7, EMG1, RPL26, GTF2H5, RPS6, NOP10, RNMTL1, MRM2, RPS7, RPS19, PIH1D1, RPS16, RPS17, RPS15, POP5, MPHOSPH6, NHP2	885	126	18082	5.026831674289301	7.618239372675362E-10	3.809119686337681E-10	5.245692769051402E-10
GOTERM_BP_DIRECT	GO:0055114~oxidation-reduction process	80	7.789678675754626	4.3635708892712304E-13	LDHB, LDHA, GMPR2, PRDX5, RPE65, PRDX2, UQCRQ, PRDX1, FDFT1, NDUFS6, GPX1, HMOX2, UQCR10, MSRA, NDUFS5, UQCR11, NDUFS4, IDH3G, HMOX1, GPX4, NDUFS8, NDUFS3, SUOX, NDUFB11, NDUFC2, CYB5A, DECR1, CBR3, COQ7, CDO1, DHRS7B, DDO, NDUFA12, NDUFA11, DHRS1, DHRS4, PRDX6, MARC2, UQCRH, UQCRB, PRODH, HSD17B11, NDUFB3, HSD17B10, NDUFB5, NDUFB6, NDUFB7, TXN2, NDUFB9, ADH5, TXN1, SESN1, HADHA, CYB561D2, AKR1A1…	885	676	18082	2.417945374920603	1.1213363571016544E-9	3.7377878570055145E-10	7.721268069360576E-10
GOTERM_BP_DIRECT	GO:0006457~protein folding	27	2.6290165530671863	4.908341805048935E-10	FKBP8, GRPEL1, PDIA3, TXN2, FKBP4, PDIA6, TXN1, CCT3, HSCB, CDC37, PPIL3, PDRG1, HSPE1, TUBA1B, HSPA8, TCP1, DNLZ, PPIE, PFDN1, PPIH, HSP90B1, CCT5, PPIB, PPIA, PFDN5, TBCC, AHSA1	885	128	18082	4.3097987288135595	1.2614429729662646E-6	3.153608924000295E-7	8.686015351422327E-7
GOTERM_BP_DIRECT	GO:0006979~response to oxidative stress	27	2.6290165530671863	1.1748710677973571E-9	NDUFB4, ATOX1, PRDX5, PINK1, PRDX2, PRDX1, RPS3, PSMB5, GPX1, HMOX2, MSRA, APOE, GPX4, HMOX1, TOR1A, NDUFS8, ERCC1, MT3, SELK, NDUFA6, CST3, SOD1, COQ7, MSRB2, PARK7, NDUFA12, PEBP1	885	133	18082	4.147776220211546	3.0194141428241394E-6	6.038835579369461E-7	2.0791031563049955E-6
GOTERM_BP_DIRECT	GO:0002181~cytoplasmic translation	14	1.3631937682570594	2.9770485799664347E-9	RPL35A, RPL15, RPL26, RPL36, RPL22L1, RPL29, RPL7, RPL31, RPL6, RPL22, RPL9, RPLP0, RPLP1, FTSJ1	885	34	18082	8.413027583914921	7.65098566402056E-6	1.2751683424738758E-6	5.268315061979223E-6
GOTERM_BP_DIRECT	GO:0000028~ribosomal small subunit assembly	11	1.071080817916261	1.5994095968417253E-8	RPS25, RPSA, RPS27, RPS19, RPS28, RPS17, RPS14, RPS15, RPS27L, RPS27RT, RPS5	885	21	18082	10.702286790422384	4.110398209389299E-5	5.872100885651044E-6	2.8303846666410948E-5
GOTERM_BP_DIRECT	GO:0042254~ribosome biogenesis	19	1.8500486854917235	2.4380230048445947E-7	TSR1, EMG1, NIP7, GTPBP10, FCF1, NOP10, IMP3, SBDS, RPS18, RPS28, MTG1, RPLP0, RPL34, MRPL36, NOP58, RPL7A, NOP56, NHP2, FTSJ3	885	89	18082	4.361810448803403	6.263757333230258E-4	7.831843152150686E-5	4.3144231676173206E-4
GOTERM_BP_DIRECT	GO:0046034~ATP metabolic process	13	1.2658227848101267	2.7188987505693634E-7	ATP5J2, AK1, ATP5B, ATP5G1, BAD, ATP5C1, ATP5L, ATP5O, ATP5H, GUK1, ATP5K, HSPA8, ATP5J	885	40	18082	6.640282485875706	6.985130000218831E-4	7.763666099547262E-5	4.811471010390811E-4
GOTERM_BP_DIRECT	GO:0015992~proton transport	15	1.4605647517039921	5.45767864788239E-7	ATP5E, ATP5J2, ATP5B, ATP5G2, ATP5G1, ATP6V1G1, ATP6V1F, ATP6V0E, ATP6V1E1, ATP5C1, ATP5L, ATP5O, ATP5H, ATP5K, ATP5J	885	58	18082	5.284044418468732	0.0014016405782570907	1.4025254321881064E-4	9.658102403942159E-4
GOTERM_BP_DIRECT	GO:0015986~ATP synthesis coupled proton transport	10	0.9737098344693282	6.73259789822425E-7	ATP5E, ATP5B, ATP5C1, ATP5L, ATP5O, ATP5G2, ATP5G1, ATP5H, ATP5K, ATP5J	885	23	18082	8.883321051338738	0.0017287821738665166	1.572856513392118E-4	0.0011914232209697673
GOTERM_BP_DIRECT	GO:0002479~antigen processing and presentation of exogenous peptide antigen via MHC class I, TAP-dependent	11	1.071080817916261	9.10997060560619E-7	PSMB5, PSMA2, PSMB4, PSMB6, PSMB1, PSMA6, PSMA5, PSMB3, PSMB2, PSMA7, B2M	885	30	18082	7.491600753295669	0.002338524892373739	1.9508626087483272E-4	0.0016121279103442632
GOTERM_BP_DIRECT	GO:0008380~RNA splicing	31	3.0185004868549172	2.509155022503813E-6	NCBP1, ZMAT5, LSM6, SNRPD3, SNRPB2, CWC15, SNRPD1, SNRPD2, SF3B6, SF3B5, NSRP1, DCPS, PLRG1, U2AF1, PPIL3, SCNM1, MTERF4, SNRNP35, HNRNPC, GEMIN6, HSPA8, PRPF31, MAGOH, PPIE, PPIH, PPP1R8, SYF2, SNRPF, SNRNP27, SNRNP25, PRPF38A	885	241	18082	2.6281360620765644	0.006427789306916232	4.959182609546309E-4	0.004440217263423918
GOTERM_BP_DIRECT	GO:0006810~transport	129	12.560856864654331	1.3704711648309668E-5	NCBP1, CRABP1, ATOX1, CHMP4B, UNC50, TRAPPC2L, USE1, RAB1B, UQCR10, UQCR11, APOE, AAGAB, SAR1A, MAGOH, VPS45, VTI1B, BCAP31, NME4, SEC61B, SLC25A34, VAMP8, ATP5C1, TRAPPC1, DYNLRB1, TRAPPC3, FXYD1, CHMP2A, FXYD2, STX8, RBP1, TXN2, COPZ1, SNX1, SFXN1, TXN1, CCDC91, COMMD9, OSCP1, ATP6V0E, TOMM7, TOMM5, STX18, BTF3, RLBP1, GABARAPL2, ATP5J2, MLC1, CD63, S100A13, NDUFV3, SLC25A14, NDUFV2, SEC13, BET…	885	1822	18082	1.4465869132448976	0.03460829712376168	0.002512648735101042	0.024249681534238565
GOTERM_BP_DIRECT	GO:0043248~proteasome assembly	7	0.6815968841285297	1.713140170191098E-5	ELP2, PSMD13, SHFM1, POMP, PSMD4, PSMD5, PSMD8	885	13	18082	11.001651455888743	0.04307291294438631	0.0029309017969281204	0.030312141005961468
GOTERM_BP_DIRECT	GO:0006383~transcription from RNA polymerase III promoter	8	0.7789678675754625	1.9574729234836273E-5	POLR2H, POLR2F, POLR3H, POLR2E, POLR1D, GTF3C6, CRCP, POLR1C	885	19	18082	8.602795123401725	0.04906307781099195	0.0031392837688067887	0.03463463531957478
GOTERM_BP_DIRECT	GO:0042274~ribosomal small subunit biogenesis	8	0.7789678675754625	1.9574729234836273E-5	RPS19, RPS28, RPS16, RPS17, RPS15, RPS6, RPS24, RPS7	885	19	18082	8.602795123401725	0.04906307781099195	0.0031392837688067887	0.03463463531957478
GOTERM_BP_DIRECT	GO:0000027~ribosomal large subunit assembly	9	0.8763388510223954	2.247133510233829E-5	MRPL11, RPL6, RPL3, RPL10, RPL23A, RPL11, RPL5, RPL12, MRPL20	885	26	18082	7.072490221642763	0.05611597956910186	0.0033914114286539565	0.03975879655895298
GOTERM_BP_DIRECT	GO:0000462~maturation of SSU-rRNA from tricistronic rRNA transcript (SSU-rRNA, 5.8S rRNA, LSU-rRNA)	9	0.8763388510223954	4.0974639100436985E-5	UTP3, RPS19, RPS16, TSR1, EMG1, RPS14, NGDN, RPS8, RPS24	885	28	18082	6.56731234866828	0.09995181658281449	0.00583330758184919	0.07248571222659983
GOTERM_BP_DIRECT	GO:0045454~cell redox homeostasis	13	1.2658227848101267	6.351556974960359E-5	PDIA3, TXN2, PRDX5, PDIA6, TXN1, PRDX2, PRDX1, DDIT3, GPX1, TXNDC12, PRDX6, TXNDC15, APEX1	885	65	18082	4.086327683615819	0.1506128575724286	0.008554787160377608	0.11234034586757868
GOTERM_BP_DIRECT	GO:0006754~ATP biosynthetic process	8	0.7789678675754625	8.019873975766052E-5	PKM, ATP5E, ATP5J2, ATP5B, ATP5C1, ATP5L, ATP5O, ATP5K	885	23	18082	7.106656841070991	0.18626378567999002	0.010253026978117585	0.14182821114325783
GOTERM_BP_DIRECT	GO:0051603~proteolysis involved in cellular protein catabolic process	12	1.1684518013631937	8.374731703352103E-5	PSMB5, PSMA2, PSMB4, PSMB6, PSMB1, PSMA6, PSMA5, PSMB3, PSMB2, CTSS, PSMA7, CTSH	885	57	18082	4.3013975617008615	0.19365179833317292	0.01019715842250446	0.14809933916156703
GOTERM_BP_DIRECT	GO:0006749~glutathione metabolic process	11	1.071080817916261	1.0705224309978456E-4	GPX1, GSTA3, GSTA4, GSTK1, GPX4, GSTT1, GLO1, HMGN5, SOD1, GSTM5, MGST1	885	49	18082	4.586694338752451	0.24053344400269094	0.01242843883023581	0.18927511236113137
GOTERM_BP_DIRECT	GO:0000398~mRNA splicing, via spliceosome	17	1.6553067185978578	1.0799083466334178E-4	PRPF31, NHP2L1, LSM6, LSM7, CWC15, ZMAT2, SNRPB2, SF3B6, SF3B5, BUD31, UBL5, PLRG1, SYF2, U2AF1, SNRNP35, HNRNPC, SNRPF	885	112	18082	3.101230831315577	0.24236340305854542	0.011994933843977096	0.19093310566211663
GOTERM_BP_DIRECT	GO:0042273~ribosomal large subunit biogenesis	8	0.7789678675754625	1.0846857290099751E-4	RPL35A, RPL7, RPL14, NIP7, MALSU1, RPL26, RPL11, RPL5	885	24	18082	6.810546139359699	0.24329314937212076	0.0115486033135479	0.19177700567346578
GOTERM_BP_DIRECT	GO:0006397~mRNA processing	32	3.11587147030185	2.6154946222567714E-4	NCBP1, ZMAT5, AURKAIP1, LSM6, SNRPD3, SNRPB2, CWC15, SNRPD1, SNRPD2, SF3B6, SF3B5, NSRP1, DCPS, PLRG1, U2AF1, PPIL3, SCNM1, SNRNP35, HNRNPC, GEMIN6, HSPA8, PRPF31, MAGOH, PPIE, PPIH, PPP1R8, SYF2, SNRPF, SNRNP27, SNRNP25, PRPF38A, SSU72	885	322	18082	2.03047338316314	0.48945170253115733	0.02653246309184154	0.46184011023000515
GOTERM_BP_DIRECT	GO:0032543~mitochondrial translation	9	0.8763388510223954	2.8181279842817437E-4	QRSL1, MRPL23, MRPS17, MRPL51, MRPS24, NDUFA7, MRPS21, MTERF4, GATB	885	36	18082	5.107909604519773	0.5153658312246742	0.02747552535016573	0.49753668143244223
GOTERM_BP_DIRECT	GO:0042167~heme catabolic process	4	0.3894839337877313	4.488531967998747E-4	BLVRA, HMOX2, HMOX1, BLVRB	885	4	18082	20.431638418079096	0.6845678517620606	0.04183354737127554	0.7913408123902843
GOTERM_BP_DIRECT	GO:0032981~mitochondrial respiratory chain complex I assembly	6	0.5842259006815969	0.0013880400274508288	NDUFS5, NDUFS4, NDUFAF8, NDUFS8, NDUFC2, NDUFAF3	885	18	18082	6.810546139359698	0.9718368506356887	0.11969843876445418	2.428078701768266
GOTERM_BP_DIRECT	GO:0009117~nucleotide metabolic process	7	0.6815968841285297	0.001641597387186581	NME4, FHIT, ITPA, GMPR2, NME1, NME6, NT5C	885	27	18082	5.297091441724209	0.9853361786504875	0.13549572845154656	2.8655703980848823
GOTERM_BP_DIRECT	GO:0022904~respiratory electron transport chain	6	0.5842259006815969	0.001808650276950089	NDUFA5, SDHB, NDUFS6, PINK1, COQ7, NDUFAF2	885	19	18082	6.452096342551293	0.9904616980252967	0.14365446905988588	3.152793905036766
GOTERM_BP_DIRECT	GO:1902600~hydrogen ion transmembrane transport	6	0.5842259006815969	0.001808650276950089	UQCR10, ATP6V0E, COX8A, ATP5G2, ATP5G1, UQCRB	885	19	18082	6.452096342551293	0.9904616980252967	0.14365446905988588	3.152793905036766
GOTERM_BP_DIRECT	GO:0006120~mitochondrial electron transport, NADH to ubiquinone	5	0.4868549172346641	0.002048520885440785	NDUFS6, NDUFB9, NDUFV2, NDUFA7, NDUFC2	885	12	18082	8.513182674199623	0.9948568959131114	0.15633786336430844	3.563815963451311
GOTERM_BP_DIRECT	GO:0015031~protein transport	46	4.47906523855891	0.0022814418607520837	CHMP2A, NACA, RAB5C, CHMP4B, COPZ1, UNC50, USE1, TIMM10, RAB1B, SNX1, TIMM50, CCDC91, AP1S1, TOMM7, IFT46, STX18, TOMM5, TMED1, AAGAB, BTF3, SAR1A, RAMP1, DNAJC19, GABARAPL2, MLC1, VHL, VTA1, VPS45, RAB3IL1, VTI1B, CD63, TMED9, S100A13, GABARAP, BCAP31, TIMM22, ARL3, COG4, SEC61B, VAMP8, ITGB1BP1, CCDC53, BET1L, SEC13, ATG16L1, SERP2	885	592	18082	1.5875935257291187	0.9971771384310189	0.16759620905850914	3.9613542995733053
GOTERM_BP_DIRECT	GO:0034587~piRNA metabolic process	7	0.6815968841285297	0.0024237914185744826	POLR2H, POLR2G, POLR2F, POLR2E, POLR2J, POLR2I, POLR1C	885	29	18082	4.931774790570817	0.998043709574362	0.17220609935840736	4.2035479319941444
GOTERM_BP_DIRECT	GO:0000302~response to reactive oxygen species	6	0.5842259006815969	0.002918222663742183	GPX1, NME5, PRDX6, ATOX1, SOD1, PRDX1	885	21	18082	5.837610976594028	0.9994528549802582	0.19820778199756672	5.040304362318848
GOTERM_BP_DIRECT	GO:0006915~apoptotic process	44	4.284323271665044	0.0032479781763489085	POLR2G, FHIT, FKBP8, MRPL41, MYDGF, ALDOC, HINT2, TMEM219, BEX3, RPS3, RACK1, FIS1, TRIAP1, GPX1, DYNLL1, CHIL1, SQSTM1, HMOX1, DAD1, FAM162A, CIB1, NUDT2, AIMP1, AIMP2, LGALS1, CST3, POLB, GJB6, PEA15A, BAD, SAP30BP, DDIT3, GABARAP, BCAP31, TAF10, PRELID1, BNIP2, PSMD10, ECSCR, G0S2, PDCD5, THEM4, PDCD6, DAP3	885	570	18082	1.5771791059569829	0.9997661637019213	0.2124926307296472	5.594531500189593
GOTERM_BP_DIRECT	GO:0042744~hydrogen peroxide catabolic process	5	0.4868549172346641	0.0038306839487671726	GPX1, PRDX6, PRDX5, PRDX2, PRDX1	885	14	18082	7.297013720742534	0.9999479737579215	0.2396629046579537	6.5664435113319986
GOTERM_BP_DIRECT	GO:0006165~nucleoside diphosphate phosphorylation	5	0.4868549172346641	0.00502371749766207	NME4, NME5, NME1, AK1, NME6	885	15	18082	6.810546139359699	0.999997608269719	0.29518797878407477	8.526965114224549
GOTERM_BP_DIRECT	GO:1904874~positive regulation of telomerase RNA localization to Cajal body	5	0.4868549172346641	0.00502371749766207	CCT5, TCP1, CCT3, NOP10, NHP2	885	15	18082	6.810546139359699	0.999997608269719	0.29518797878407477	8.526965114224549
GOTERM_BP_DIRECT	GO:0006635~fatty acid beta-oxidation	8	0.7789678675754625	0.005130960669971598	ACAA2, ECI2, ECH1, DECR1, ACAT1, HADHA, ACAT3, HADHB	885	44	18082	3.7148433487416543	0.999998186977058	0.293836363598054	8.701284263680853
GOTERM_BP_DIRECT	GO:0000045~autophagosome assembly	8	0.7789678675754625	0.005130960669971598	GABARAPL2, ATG12, ATG101, EMC6, CTSD, ATG16L1, GABARAP, WDR45B	885	44	18082	3.7148433487416543	0.999998186977058	0.293836363598054	8.701284263680853
GOTERM_BP_DIRECT	GO:0006163~purine nucleotide metabolic process	4	0.3894839337877313	0.0054195811516167	NME4, FHIT, NME1, GUK1	885	8	18082	10.215819209039548	0.9999991398880856	0.30100226529427676	9.168868899097815
GOTERM_BP_DIRECT	GO:0030490~maturation of SSU-rRNA	5	0.4868549172346641	0.006442372200266937	RPS19, RPS28, NHP2L1, LSM6, RPS14	885	16	18082	6.384887005649717	0.9999999388820096	0.33983236864306243	10.807733970330691
GOTERM_BP_DIRECT	GO:0030150~protein import into mitochondrial matrix	5	0.4868549172346641	0.006442372200266937	GRPEL1, TOMM7, PAM16, DNLZ, TIMM50	885	16	18082	6.384887005649717	0.9999999388820096	0.33983236864306243	10.807733970330691
GOTERM_BP_DIRECT	GO:0006241~CTP biosynthetic process	4	0.3894839337877313	0.007836015634124466	NME4, NME5, NME1, NME6	885	9	18082	9.080728185812932	0.9999999983423714	0.38928139355019287	12.995967441531652
GOTERM_BP_DIRECT	GO:0006228~UTP biosynthetic process	4	0.3894839337877313	0.007836015634124466	NME4, NME5, NME1, NME6	885	9	18082	9.080728185812932	0.9999999983423714	0.38928139355019287	12.995967441531652
GOTERM_BP_DIRECT	GO:0042073~intraciliary transport	6	0.5842259006815969	0.009086070883630157	IFT46, IFT20, TTC30A1, IFT22, SSNA1, ARL3	885	27	18082	4.540364092906465	0.9999999999350845	0.4279462082397778	14.915560090853553
GOTERM_BP_DIRECT	GO:0072593~reactive oxygen species metabolic process	7	0.6815968841285297	0.00970482415428706	NDUFS4, NDUFA13, ATPIF1, NDUFS3, SOD1, SESN1, NDUFAF2	885	38	18082	3.763722866488254	0.9999999999869628	0.4417036774804701	15.850869119770717
GOTERM_BP_DIRECT	GO:0001510~RNA methylation	4	0.3894839337877313	0.010791411406676459	FTSJ1, MRM2, FTSJ3, RNMTL1	885	10	18082	8.172655367231638	0.9999999999992241	0.46939753939395334	17.46992524383795
GOTERM_BP_DIRECT	GO:0010269~response to selenium ion	4	0.3894839337877313	0.010791411406676459	GPX1, SELM, RPLP0, GSTT1	885	10	18082	8.172655367231638	0.9999999999992241	0.46939753939395334	17.46992524383795
GOTERM_BP_DIRECT	GO:0032008~positive regulation of TOR signaling	6	0.5842259006815969	0.012334364898640567	LAMTOR5, LAMTOR3, LAMTOR4, LAMTOR1, LAMTOR2, SEC13	885	29	18082	4.2272355347749855	0.9999999999999859	0.5077702426645493	19.718551271285346
GOTERM_BP_DIRECT	GO:0010273~detoxification of copper ion	3	0.2921129503407984	0.013410288990654063	MT2, MT1, PARK7	885	4	18082	15.323728813559322	0.9999999999999991	0.5296584095129626	21.252206368411564
GOTERM_BP_DIRECT	GO:0042776~mitochondrial ATP synthesis coupled proton transport	3	0.2921129503407984	0.013410288990654063	STOML2, ATP5O, COX5B	885	4	18082	15.323728813559322	0.9999999999999991	0.5296584095129626	21.252206368411564
GOTERM_BP_DIRECT	GO:0061462~protein localization to lysosome	3	0.2921129503407984	0.013410288990654063	LAMTOR5, LAMTOR4, CD81	885	4	18082	15.323728813559322	0.9999999999999991	0.5296584095129626	21.252206368411564
GOTERM_BP_DIRECT	GO:0034101~erythrocyte homeostasis	4	0.3894839337877313	0.01430556373703675	RPS17, HMOX1, PRDX1, RPS24	885	11	18082	7.429686697483309	0.9999999999999999	0.5451963700916964	22.50724506920688
GOTERM_BP_DIRECT	GO:0006183~GTP biosynthetic process	4	0.3894839337877313	0.01430556373703675	NME4, NME5, NME1, NME6	885	11	18082	7.429686697483309	0.9999999999999999	0.5451963700916964	22.50724506920688
GOTERM_BP_DIRECT	GO:0000413~protein peptidyl-prolyl isomerization	5	0.4868549172346641	0.01468644278572392	PPIE, PPIB, PPIA, FKBP4, PPIL3	885	20	18082	5.107909604519773	1.0	0.5471380896387391	23.035436468930428
GOTERM_BP_DIRECT	GO:0030030~cell projection organization	15	1.4605647517039921	0.01614997714379486	CFAP126, TWF2, B9D1, TMEM216, TTC30A1, B9D2, SPAG16, CCDC103, FOPNL, NUBP2, IFT20, ILK, CFL1, CCDC113, TEKT4	885	151	18082	2.029632955438321	1.0	0.5742761089585383	25.033587529770962
GOTERM_BP_DIRECT	GO:0009142~nucleoside triphosphate biosynthetic process	4	0.3894839337877313	0.018391244687998052	NME4, NME1, SUCLG1, AK1	885	12	18082	6.810546139359699	1.0	0.6148455138530704	27.998951591761866
GOTERM_BP_DIRECT	GO:0019430~removal of superoxide radicals	4	0.3894839337877313	0.018391244687998052	PRDX2, SOD1, PRDX1, MT3	885	12	18082	6.810546139359699	1.0	0.6148455138530704	27.998951591761866
GOTERM_BP_DIRECT	GO:0006123~mitochondrial electron transport, cytochrome c to oxygen	4	0.3894839337877313	0.018391244687998052	COX8A, COX7C, COX6A1, COX5B	885	12	18082	6.810546139359699	1.0	0.6148455138530704	27.998951591761866
GOTERM_BP_DIRECT	GO:0071276~cellular response to cadmium ion	4	0.3894839337877313	0.018391244687998052	HMOX1, MT2, SOD1, MT3	885	12	18082	6.810546139359699	1.0	0.6148455138530704	27.998951591761866
GOTERM_BP_DIRECT	GO:0006506~GPI anchor biosynthetic process	6	0.5842259006815969	0.01855039858905326	PIGK, PIGX, PIGYL, PIGC, ALG5, DPM3	885	32	18082	3.8309322033898305	1.0	0.6107656763790829	28.205259451152354
GOTERM_BP_DIRECT	GO:0061077~chaperone-mediated protein folding	6	0.5842259006815969	0.01855039858905326	FKBP8, PPIB, FKBP4, TOR1A, HSPA8, FKBPL	885	32	18082	3.8309322033898305	1.0	0.6107656763790829	28.205259451152354
GOTERM_BP_DIRECT	GO:0031647~regulation of protein stability	9	0.8763388510223954	0.02051957579141154	QRSL1, CDC42, TOMM7, IFT46, CD81, DPM3, HDAC8, PSMD8, HSPA8	885	70	18082	2.626924939467312	1.0	0.6410922914046167	30.71215573640229
GOTERM_BP_DIRECT	GO:0006446~regulation of translational initiation	6	0.5842259006815969	0.02100820392023549	NCBP1, EIF4A1, EIF3K, EIF3L, EIF3I, EIF3M	885	33	18082	3.714843348741654	1.0	0.642833240429433	31.32129677056018
GOTERM_BP_DIRECT	GO:0015991~ATP hydrolysis coupled proton transport	6	0.5842259006815969	0.02100820392023549	ATP6V0E, ATP5B, ATP6V1E1, ATP5G2, ATP5G1, ATP6V1F	885	33	18082	3.714843348741654	1.0	0.642833240429433	31.32129677056018
GOTERM_BP_DIRECT	GO:0042255~ribosome assembly	3	0.2921129503407984	0.021629666130102997	TSR1, NIP7, MTERF4	885	5	18082	12.258983050847457	1.0	0.6467954718861055	32.08873532795755
GOTERM_BP_DIRECT	GO:0045039~protein import into mitochondrial inner membrane	3	0.2921129503407984	0.021629666130102997	TIMM10, NDUFA13, TIMM22	885	5	18082	12.258983050847457	1.0	0.6467954718861055	32.08873532795755
GOTERM_BP_DIRECT	GO:0008033~tRNA processing	10	0.9737098344693282	0.022824899444001942	URM1, HSD17B10, OSGEP, RPP21, LSM6, TRDMT1, FARS2, TRMT5, POP5, RTCB	885	85	18082	2.403722166832835	1.0	0.6600326313097994	33.54202961545853
GOTERM_BP_DIRECT	GO:0006122~mitochondrial electron transport, ubiquinol to cytochrome c	4	0.3894839337877313	0.023055025751873296	UQCR10, UQCRH, UQCRQ, UQCRB	885	13	18082	6.2866579747935685	1.0	0.6571453157865502	33.81845196698485
GOTERM_BP_DIRECT	GO:0000422~mitophagy	6	0.5842259006815969	0.02366880997058802	FIS1, GABARAPL2, ATG12, PINK1, GABARAP, WDR45B	885	34	18082	3.605583250249252	1.0	0.6604061385719895	34.55041986216789
GOTERM_BP_DIRECT	GO:1900087~positive regulation of G1/S transition of mitotic cell cycle	5	0.4868549172346641	0.027616440239000912	RPL17, CDC45, PLRG1, AIF1, APEX1	885	24	18082	4.256591337099811	1.0	0.7108786276924633	39.07872368859739
GOTERM_BP_DIRECT	GO:0033617~mitochondrial respiratory chain complex IV assembly	4	0.3894839337877313	0.028298028061539922	COX14, COX19, SMIM20, PET100	885	14	18082	5.837610976594028	1.0	0.7136154436645503	39.82999980288346
GOTERM_BP_DIRECT	GO:0006096~glycolytic process	6	0.5842259006815969	0.02961818825094998	PKM, TPI1, GCK, ALDOC, BPGM, ENO1	885	36	18082	3.405273069679849	1.0	0.7241264395505418	41.260344580663535
GOTERM_BP_DIRECT	GO:0000447~endonucleolytic cleavage in ITS1 to separate SSU-rRNA from 5.8S rRNA and LSU-rRNA from tricistronic rRNA transcript (SSU-rRNA, 5.8S rRNA, LSU-rRNA)	3	0.2921129503407984	0.03140259512274499	RPSA, RPS21, FCF1	885	6	18082	10.215819209039548	1.0	0.7392637738923671	43.14275567429853
GOTERM_BP_DIRECT	GO:0006384~transcription initiation from RNA polymerase III promoter	3	0.2921129503407984	0.03140259512274499	SNAPC5, POLR3H, CRCP	885	6	18082	10.215819209039548	1.0	0.7392637738923671	43.14275567429853
GOTERM_BP_DIRECT	GO:0045047~protein targeting to ER	3	0.2921129503407984	0.03140259512274499	SRP14, SPCS1, PMM1	885	6	18082	10.215819209039548	1.0	0.7392637738923671	43.14275567429853
GOTERM_BP_DIRECT	GO:0001731~formation of translation preinitiation complex	5	0.4868549172346641	0.03164218929808664	EIF3K, EIF3L, EIF3I, DENR, EIF3M	885	25	18082	4.086327683615819	1.0	0.7362673675599243	43.39113073648257
GOTERM_BP_DIRECT	GO:0034599~cellular response to oxidative stress	8	0.7789678675754625	0.03350560312362999	TXN2, PRKRA, PINK1, PRDX2, TXN1, COQ7, PARK7, MT3	885	63	18082	2.5944937673751234	1.0	0.7509841051964852	45.28819162099504
GOTERM_BP_DIRECT	GO:0006417~regulation of translation	12	1.1684518013631937	0.03479908567250797	RACK1, NCBP1, RGS2, RPL13A, MTG1, MAGOH, RPLP1, NGDN, PUM3, PYM1, RPL38, RPS3	885	121	18082	2.0262781902227203	1.0	0.7588398723306713	46.56958595995439
GOTERM_BP_DIRECT	GO:0000387~spliceosomal snRNP assembly	5	0.4868549172346641	0.035993957410317995	SNRPD3, SNRPD1, SNRPD2, GEMIN6, SNRPF	885	26	18082	3.92916123424598	1.0	0.7652865099362289	47.72808457052932
GOTERM_BP_DIRECT	GO:0043085~positive regulation of catalytic activity	6	0.5842259006815969	0.040171116205475366	CDC42, PSENEN, SOD1, HSPA8, MT3, CIB1	885	39	18082	3.143328987396784	1.0	0.7974006990828801	51.59458208994769
GOTERM_BP_DIRECT	GO:0006361~transcription initiation from RNA polymerase I promoter	4	0.3894839337877313	0.04050296728070546	POLR1E, POLR1D, POLR1C, ZNRD1	885	16	18082	5.107909604519774	1.0	0.7952489971020089	51.889890735616184
GOTERM_BP_DIRECT	GO:0030308~negative regulation of cell growth	12	1.1684518013631937	0.04253499329724	RACK1, CGREF1, CGRRF1, SERPINE2, PHB, CDKN2D, NDUFA13, NDUFS3, SESN1, IP6K2, MT3, NME6	885	125	18082	1.961437288135593	1.0	0.8065552023263631	53.66141361572342
GOTERM_BP_DIRECT	GO:0006516~glycoprotein catabolic process	3	0.2921129503407984	0.04255787778174245	NGLY1, FBXO2, FBXO6	885	7	18082	8.756416464891041	1.0	0.802070657992082	53.68100928834527
GOTERM_BP_DIRECT	GO:0031468~nuclear envelope reassembly	3	0.2921129503407984	0.04255787778174245	CHMP2A, CHMP4B, NSFL1C	885	7	18082	8.756416464891041	1.0	0.802070657992082	53.68100928834527
GOTERM_BP_DIRECT	GO:0006689~ganglioside catabolic process	3	0.2921129503407984	0.04255787778174245	GM2A, HEXB, NEU2	885	7	18082	8.756416464891041	1.0	0.802070657992082	53.68100928834527
GOTERM_BP_DIRECT	GO:0009313~oligosaccharide catabolic process	3	0.2921129503407984	0.04255787778174245	GM2A, HEXB, NEU2	885	7	18082	8.756416464891041	1.0	0.802070657992082	53.68100928834527
GOTERM_BP_DIRECT	GO:0044794~positive regulation by host of viral process	3	0.2921129503407984	0.04255787778174245	PPIB, APOE, CFL1	885	7	18082	8.756416464891041	1.0	0.802070657992082	53.68100928834527
GOTERM_BP_DIRECT	GO:1903076~regulation of protein localization to plasma membrane	3	0.2921129503407984	0.04255787778174245	STX8, VAMP8, VTI1B	885	7	18082	8.756416464891041	1.0	0.802070657992082	53.68100928834527
GOTERM_BP_DIRECT	GO:0002082~regulation of oxidative phosphorylation	3	0.2921129503407984	0.04255787778174245	UQCC2, PINK1, COX7A2L	885	7	18082	8.756416464891041	1.0	0.802070657992082	53.68100928834527
GOTERM_BP_DIRECT	GO:0060294~cilium movement involved in cell motility	3	0.2921129503407984	0.04255787778174245	TEKT4, RSPH9, SPAG16	885	7	18082	8.756416464891041	1.0	0.802070657992082	53.68100928834527
GOTERM_BP_DIRECT	GO:0051881~regulation of mitochondrial membrane potential	5	0.4868549172346641	0.04568158060227669	PRELID1, PINK1, CLIC1, SOD1, PARK7	885	28	18082	3.648506860371267	1.0	0.8203388213530949	56.28365122079851
GOTERM_BP_DIRECT	GO:0006413~translational initiation	7	0.6815968841285297	0.04727895812145258	EIF4A1, EIF3K, EIF3L, EIF3I, DENR, MTIF3, EIF3M	885	54	18082	2.6485457208621046	1.0	0.8267713736335395	57.56063706331982
GOTERM_BP_DIRECT	GO:0090201~negative regulation of release of cytochrome c from mitochondria	4	0.3894839337877313	0.04744574052152292	GPX1, PRELID1, TRIAP1, PSMD10	885	17	18082	4.80744433366567	1.0	0.8236073829439763	57.69191887713878
GOTERM_BP_DIRECT	GO:0016226~iron-sulfur cluster assembly	4	0.3894839337877313	0.04744574052152292	ISCA2, FAM96A, NUBP2, HSCB	885	17	18082	4.80744433366567	1.0	0.8236073829439763	57.69191887713878
GOTERM_BP_DIRECT	GO:0008152~metabolic process	32	3.11587147030185	0.04776939426323882	ECH1, ISOC2A, XRCC6, HEXB, GSTM6, GSTM5, ACAT1, HADHA, FDFT1, ACAT3, HADHB, PKM, GALK2, TPI1, FAHD2A, ACAA2, ECI2, LYZ2, GSTA3, ACY1, GSTA4, SUCLG1, NAT1, EPHX2, NPL, BPGM, NADK, PRDX6, PHGDH, HDHD3, NEU2, SCP2	885	463	18082	1.4121218777074105	1.0	0.8215129515024187	57.94558859310155
GOTERM_BP_DIRECT	GO:0050821~protein stabilization	12	1.1684518013631937	0.049062590098681996	CCT5, TCP1, PPIB, PHB, ZSWIM7, DNLZ, PINK1, CCT3, CDC37, PARK7, MT3, PIN1	885	128	18082	1.9154661016949153	1.0	0.8257300389397488	58.94490457234427
